# Age-associated microglia populations identified from several single cell transcriptome data

**DOI:** 10.1101/2025.07.28.665226

**Authors:** Ayaka Sugai, Hinase Moridono, Merve Bilgic, Yukiko Gotoh, Yusuke Kishi

**Affiliations:** Laboratory of Molecular Neurobiology, Institute for Quantitative Biosciences, The University of Tokyo, Tokyo 113-0032, Japan; Faculty of Pharmaceutical Sciences, The University of Tokyo, Tokyo 113-0033, Japan; Laboratory of Molecular Biology, Graduate School of Pharmaceutical Sciences, The University of Tokyo, Tokyo 113-0033, Japan; International Research Center for Neurointelligence (WPI-IRCN), The University of Tokyo, Tokyo 113-0033, Japan

**Author notes:** These authors equally contributed to this work (Ayaka Sugai, Hinase Moridono).

**Keywords:** Aging, brain, microglia, single cell transcriptome, inflammation

## Abstract

Microglial senescence contributes to inflammation and various neurodegenerative diseases. Recent single-cell transcriptome data have revealed age-associated microglial substates (AAMs) and their potential roles in the development of neurodegenerative diseases. However, the characteristics identified in each study are not necessarily consistent. Here, we perform an integrative analysis of seven previously reported single-cell RNA-seq and four single-nucleus RNA-seq datasets of microglia from young and aged mouse brains. We identify four common AAMs across all datasets and two dataset-specific AAMs. Each AAM exhibits distinct transcriptomic patterns, including alterations in ribosomal genes, *Apoe*, cytokine genes, interferon-responsive genes, and phagocytosis-related genes. Time-series and pseudotime analyses indicate that the production of AAMs is initiated by the upregulation of ribosomal genes. Predictions based on single-cell transcriptomic data of age-associated manipulations reveal an increase in specific AAMs in a stimulation-type-dependent manner. We also identify similar AAMs in human brains. Altogether, our large-scale integrative analysis highlights promising age-associated microglial populations, which may serve as novel therapeutic targets for age-related neurodegenerative diseases.
