## Supplementary Table 1 for "Age-associated microglia populations identified from several single cell transcriptome data"

### Sheet: Sheet1
		Data	Strain	Genotype/manipulation	Stage	Sex	Brain regions	Dissociation	Cell isolation	Platform of transcriptome	Cell or Nuclei	Clustering Dims for Microglia subset	Clustering Resolution for Microglia subset	Dimensions for TransferData
scRNA-seq comparing young and aged brains, related Figure 1, 2	Ogrodnik, 2021	GSE161340	C57BL/6	Wild-type	4, and 24 months	ND	Hippocampus	Miltenyi Biotech gentleMACS dissociator and the papain based Neural Tissue Dissociation Kit	-	10x Chromium device using Version 2 chemistry	Cell	1:12	0.8	–
	Ximerakis, 2019	GSE129788	C57BL/6J	Wild-type	2–3, and 21–22 months	Male	Whole brain without hindbrain	Papain-based dissociation	-	Chromium Single Cell 3' Library & Gel Bead kit v2 and i7 Mutiplex kit (10x Genomics)	Cell	1:15	0.8	–
	Hammond, 2019	GSE121654	C57BL/6J	Wild-type	P100, P540	Male	Whole brain	Direct homogenizing in cold medium	FACS (Cd45-low, Cd11b-high, Cx3cr1-high)	Chromium single cell gene expression platform (10x Genomics)	Cell	1:7	0.5	–
	Karen-Shaul, 2017	GSE98969	C57BL/6	Wild-type	7 weeks, 20 months	ND	Whole brain	Direct homogenizing in cold medium	FACS (CD45-positive, CD11b-positive, Gr1-negative)	MARS-seq	Cell	1:11	0.8	–
	Li, 2023	GSE208292	C57BL/6J	Wild-type	3, and 24 months	Female	Whole brain	Papain-based dissociation	FACS (7-AAD-negative)	10x Genomics-based scRNA-seq	Cell	1:8	0.8	–
	Buckley, 2022	https://zenodo.org/records/7145399	C57BL/6	Wild-type	3-6, and 22-29 months	Male	SVZ	Papain-based dissociation	FACS (propidium iodide-negative)	10x Genomics v3.0 Transcriptomics kits	Cell	1:15	0.8	–
	Ximerakis, 2023	GSE222510	C57BL/6J	Wild-type	3-4, and 20-22 months	Male	Whole brain without hindbrain	Mechanically and enzymatically dissociated on ice	-	Chromium v.2 Single Cell 3′Library and Gel Bead kit v.2 and i7 Mutiplex kit (10x Genomics)	Cell	1:19	0.8	–
snRNA-seq comparing young and aged brains, related to Figure 3	Odgronik, 2021	GSE161340	C57BL/6	Wild-type	4, and 24 months	ND	Hippocampus	Nuclei PURE Prep Nuclei Isolation Kit with a Dounce B homogenizer	-	10x Chromium device using Version 2 chemistry	Nuclei	1:5	0.8	–
	Allen, 2023	GSE207848	C57BL/6J	Wild-type	~1, and ~21 months	Female	Frontal cortex and striatum	Sectioning and Nuclei EZ Prep nuclei extraction buffer (Sigma) + 1% Rnase Inhibitor	FANS (DAPI-positive)	3' Transcriptome v3.1 kit (10x Genomics)	Nuclei	1:15	0.8	–
	Zhang, 2022	GSE187332	C57BL/6J	Wild-type	3, and 18 months	Male	Frontal cortex and dorsal hippocampus	Direct homogenizing (FC), suspended in nuclei buffer, Triton-X-100, 1xEDTA free protease inhibitor, DTT, and RNase inhibitor, 2% BSA in PBS (DH)	-	Chromium Single Cell 3' solution (10x Genomics, v3 (DH) and v3.1 (FC))	Nuclei	1:5	0.8	–
	Hahn, 2023	GSE212576	C57BL/6JN	Wild-type	3, and 21 months	Male and female	Hippocampus (anterior) and Caudate putamen	EZ Prep lysis buffer (Sigma, NUC-101)	FANS (Hoechst-positive)	Chromium Single Cell 3’ GEM & Gel Bead Kit v3.1 (10x Genomics)	Nuclei	1:10	0.8	–
Time-series scRNA-seq, related to Figure 4	Buckley, 2022	https://zenodo.org/records/7145399	C57BL/6	Wild-type	3-5, 6-10, 12-16, 18-22, and 23-29 months old	Male	SVZ	Papain-based dissociation	FACS (propidium iodide-negative)	10x Genomics v3.0 Transcriptomics kits	Cell	1:15	0.8	1:15
	Li, 2023	GSE208292	C57BL/6J	Wild-type (PBS-injected control)	3, 14, and 24 months	Female	Whole brain	Papain-based dissociation	FACS (7-AAD-negative)	10x Genomics-based scRNA-seq	Cell	1:15	0.8	1:25
Age-associate manipulation, related to Figure 5	Karen-Shaul, 2017	GSE98969	C57/BL6-SJL	5XFAD	6 months	ND	Whole brain	Direct homogenizing in cold medium	FACS (CD45-positive, CD11b-positive, Gr1-negative)	MARS-seq	Cell	1:10	0.8	1:15
	Hammond, 2019	GSE121654	C57BL/6J	Lysolecithin (LPC) injection (7 days after)	P100	Male	White matter	Direct homogenizing in cold medium	FACS (Cd45-low, Cd11b-high, Cx3cr1-high)	Chromium single cell gene expression platform (10x Genomics)	Cell	1:11	0.8	1:20
	Beuker, 2022	GSE189432	C57BL/6	Transient middle cerebral artery occlusion (MCAO, to induce stroke) (24h or 72h after)	10-16 weeks	Male	Forebrain and cerebellum	Digested with collagenase D	FACS (CD45-positive, CD45iv-negative)	Chromium Single Cell 3' Library & Gel Bead Kit v2 and 3 (10x Genomics)	Cell	1:15	0.8	1:20
	Gulen, 2023	GSE234421	C57BL/6J	Tmem119-creERT2-CgasWT/R241E	9-12 weeks	ND	Whole brain	Direct homogenizing with Nuclei EZ Lysis Buffer	FANS (DAPI-positive, NeuN-negative, Olig2-negative)	Chromium Single Cell 3′ Library & Gel Bead Kit v3.1 (10X Genomics)	Nuclei	1:15	0.8	1:20
	Li 2023	GSE207932	C57BL/6J	3xDR (PLX5622 diet)	6 months (experiment started at 2 months)	Male	Whole brain without cerebellum	Papain-based dissociation	-	ChromiumTM Single Cell 3' Reagent v2 Kit (10x Genomics)	Cell	1:7	0.8	1:20
Age-associate manipulation, related to Figure 6 and Extended Data Figure 4	Ximerakis, 2023	GSE222510	C57BL/6J	Parabiosis (4-5 weeks)	3-4 months, 20-22 months	Male	Whole brain without hindbrain	Mechanically and enzymatically dissociated on ice	-	Chromium v.2 Single Cell 3′Library and Gel Bead kit v.2 and i7 Mutiplex kit (10x Genomics)	Cell	1:17	0.8	1:25
	Buckley, 2023 (cohort 1)	https://zenodo.org/records/7145399	C57BL/6	Parabiosis (5 weeks)	5 months, 26 months	Male	SVZ	Papain-based dissociation	FACS (propidium iodide-negative)	10x Genomics v3.0 Transcriptomics kits	Cell	1:7	0.8	1:15
	Buckley, 2023 (cohort 2)	https://zenodo.org/records/7145399	C57BL/6J aged and C57BL/6J or C57BL/6-Tg(UBC-GFP)30Scha/J young mice	Parabiosis (5 weeks)	5 months, 21 months	Male	SVZ	Papain-based dissociation	FACS (propidium iodide-negative)	10x Genomics v3.0 Transcriptomics kits	Cell	1:10	0.8	1:10
	Hahn, 2023	GSE227515	C57BL/6JN	Long/acute diet restriction	5 months, 24 months	Female	Hippocampus	EZ Prep lysis buffer (Sigma, NUC-101)	FANS (Hoechst-positive)	Chromium Single Cell 3’ GEM & Gel Bead Kit v3.0 (10X Genomics)	Nuclei	1:15	0.8	1:10
	Buckley, 2023	GSE196364 https://zenodo.org/records/7338746	C57BL/6	Exercise (voluntary running 5 weeks)	6 months, 23 months	Male	SVZ	Papain-based dissociation	FACS (ND)	Chromium machine and 10x Genomics V3.0 Transcriptomics kits	Cell	1:20	0.8	1:20
Human scRNA-seq, related to Extended Data Figure 5	Tuddenham, 2024	GSE204702	-	-	-	Male and female	Several brain regions	Direct homogenizing in cold medium	FACS (CD45-positive, CD11b-positive, 7AAD-negative or CD45-positive, 7AAD-negative)	10x Genomics Chromium single-cell 3′ library	Cell	1:7	0.8	1:5
	Olah, 2020	syn2580853	-	-	-	Male and female	DLPFC	Direct homogenizing in cold medium	FACS (CD45-positive, CD11b-positive, 7AAD-negative or CD45-positive, 7AAD-negative)	10x Genomics Chromium single-cell 3′ library	Cell	1:5	0.8	1:10
