## Supplementary Table 4 for "Age-associated microglia populations identified from several single cell transcriptome data"

### Sheet: cluster6.marker_snRNA_hom_UP
	max_pval	minimump_p_val	Allen_p_val	Allen_avg_log2FC	Hahn_avg_log2FC	Ogrodnik_avg_log2FC	Zhang_avg_log2FC	Allen_pct.1	Allen_pct.2	Allen_p_val_adj	Hahn_p_val	Hahn_pct.1	Hahn_pct.2	Hahn_p_val_adj	Ogrodnik_p_val	Ogrodnik_pct.1	Ogrodnik_pct.2	Ogrodnik_p_val_adj	Zhang_p_val	Zhang_pct.1	Zhang_pct.2	Zhang_p_val_adj
Axl	3.24e-12	9.77e-28	2.44e-28	4.57805	5.22843	3.09698	8.57884	0.36	0.017	6.9e-24	1.1e-12	0.226	0.013	3.1e-08	9.23e-13	0.264	0.026	2.61e-08	3.24e-12	0.125	0	9.16e-08
2025-03-03	1.59e-10	1.41e-14	2.04e-13	2.64234	3.35556	2.3381	3.78422	0.5	0.121	5.78e-09	3.51e-15	0.548	0.089	9.92e-11	8.86e-14	0.509	0.112	2.5e-09	1.59e-10	0.312	0.039	4.48e-06
Gas2l3	1.69e-09	7.82e-29	1.96e-29	5.43958	5.99921	9.2673	8.35819	0.32	0.009	5.52e-25	1.63e-15	0.194	0.004	4.61e-11	1.9e-28	0.302	0	5.37e-24	1.69e-09	0.094	0	4.78e-05
Myo5a	6.97e-08	1.14e-16	2.85e-17	2.4549	2.57361	2.3137	2.85854	0.76	0.262	8.06e-13	1.11e-11	0.677	0.192	3.12e-07	1.29e-09	0.528	0.186	3.65e-05	6.97e-08	0.312	0.057	0.00196729
Fam20c	1.54e-07	1.91e-20	1.01e-17	4.16241	3.97856	3.9874	4.88825	0.3	0.026	2.85e-13	1.54e-07	0.226	0.031	0.00435958	4.78e-21	0.415	0.038	1.35e-16	3.31e-09	0.156	0.008	9.34e-05
Rab7b	9.05e-07	2e-17	4.99e-18	6.63671	8.61576	8.29457	8.0632	0.16	0.002	1.41e-13	4.09e-11	0.097	0	1.16e-06	1.87e-16	0.17	0	5.27e-12	9.05e-07	0.062	0	0.0255628
Ctse	9.05e-07	2.48e-17	6.19e-18	5.27398	3.40669	4.39917	8.24074	0.16	0.002	1.75e-13	2.44e-08	0.097	0.002	0.000688172	8.28e-10	0.132	0.005	2.34e-05	9.05e-07	0.062	0	0.0255628
Myo1e	2.38e-06	7.44e-17	8.56e-12	3.44534	2.62253	3.41172	2.96882	0.56	0.198	2.42e-07	7.92e-07	0.484	0.147	0.0223659	1.86e-17	0.566	0.122	5.26e-13	2.38e-06	0.219	0.034	0.0671791
Xylt1	2.68e-06	1.11e-14	8.54e-11	2.39722	3.94835	3.32817	2.95312	0.54	0.173	2.41e-06	7.71e-09	0.355	0.069	0.000217716	2.78e-15	0.472	0.092	7.86e-11	2.68e-06	0.219	0.034	0.0758281
Olfr111	5.76e-06	5.91e-25	1.48e-25	3.59881	2.08747	4.41395	3.20327	0.48	0.049	4.18e-21	5.76e-06	0.355	0.094	0.162697	4e-21	0.377	0.028	1.13e-16	3.73e-11	0.312	0.034	1.05e-06
Gm13391	8.43e-05	4.1e-09	2.24e-09	3.47258	3.56659	7.76207	3.63645	0.16	0.015	6.32e-05	1.1e-06	0.097	0.004	0.0311556	1.02e-09	0.094	0	2.89e-05	8.43e-05	0.094	0.008	1
Fgr	8.69e-05	4.04e-22	1.01e-22	3.47507	3.39961	3.78437	3.60839	0.42	0.041	2.85e-18	1.02e-11	0.323	0.036	2.87e-07	1.69e-14	0.264	0.02	4.77e-10	8.69e-05	0.094	0.008	1
Lgals3	0.000118997	2.96e-22	7.41e-23	9.20299	9.40999	8.68148	4.49939	0.18	0	2.09e-18	7.43e-21	0.194	0	2.1e-16	7.5e-20	0.208	0	2.12e-15	0.000118997	0.062	0.003	1
Cd52	0.00015216	4.25e-06	0.00015216	1.7885	4.16312	1.95742	2.65737	0.16	0.038	1	1.06e-06	0.097	0.004	0.0299767	4.18e-05	0.34	0.128	1	1.06e-05	0.25	0.052	0.299497
Etl4	0.000218407	7.69e-13	0.000218407	1.00858	2.15972	2.46498	4.71623	0.74	0.535	1	2.16e-05	0.323	0.085	0.611262	1.92e-13	0.528	0.128	5.43e-09	9.54e-06	0.094	0.005	0.269457
Cd74	0.000248114	6.79e-12	0.000248114	1.98419	5.56301	4.59856	4.53995	0.1	0.017	1	0.000146285	0.032	0	1	1.7e-12	0.245	0.023	4.8e-08	0.000118997	0.062	0.003	1
Csf1	0.000252183	9.22e-24	4.56e-11	3.09165	2.97235	3.90852	3.3142	0.28	0.043	1.29e-06	2.9e-07	0.194	0.022	0.00819992	2.3e-24	0.472	0.041	6.51e-20	0.000252183	0.125	0.018	1
Apbb2	0.000348956	4.66e-17	5.16e-16	2.20941	2.04753	2.05963	1.57837	0.92	0.546	1.46e-11	9.45e-11	0.871	0.428	2.67e-06	1.16e-17	0.868	0.383	3.29e-13	0.000348956	0.438	0.199	1
Cadm1	0.000461813	1.01e-07	6.98e-05	0.989102	0.981502	1.18453	1.39772	0.94	0.846	1	0.000461813	0.839	0.65	1	2.52e-08	0.868	0.633	0.000712286	2.75e-05	0.625	0.326	0.776273
Bcar3	0.000531982	7.87e-23	1.97e-23	5.34742	5.9473	5.47068	7.02851	0.24	0.006	5.56e-19	1.08e-19	0.258	0.007	3.06e-15	4.17e-13	0.17	0.005	1.18e-08	0.000531982	0.031	0	1
Sh3pxd2b	0.000531982	7.2e-15	6.94e-15	4.22954	5.80217	6.28354	6.8442	0.2	0.011	1.96e-10	1.8e-15	0.194	0.004	5.08e-11	1.39e-14	0.17	0.003	3.93e-10	0.000531982	0.031	0	1
Cd300lb	0.000531982	3.55e-13	8.86e-14	5.31315	5.37995	5.17684	6.64359	0.14	0.004	2.5e-09	1.08e-13	0.194	0.007	3.06e-09	5.4e-08	0.094	0.003	0.00152657	0.000531982	0.031	0	1
Airn	0.000531982	2.48e-10	3.69e-06	5.5533	3.98355	4.19601	6.91685	0.08	0.006	0.104105	6.2e-11	0.194	0.011	1.75e-06	3.14e-07	0.113	0.008	0.00885549	0.000531982	0.031	0	1
Gas7	0.00110925	7.33e-10	1.83e-10	2.69691	1.79814	1.97244	2.63624	0.44	0.121	5.17e-06	0.00104656	0.258	0.08	1	0.00110925	0.264	0.11	1	0.000318674	0.125	0.018	1
Prr5l	0.00133656	5.45e-11	3.25e-05	1.67437	1.95919	3.04552	3.09644	0.26	0.079	0.916588	0.000182089	0.226	0.053	1	1.36e-11	0.245	0.026	3.85e-07	0.00133656	0.094	0.013	1
Cst7	0.00136869	7.44e-18	5.56e-11	5.69963	6.50518	3.63844	3.97712	0.1	0.002	1.57e-06	0.000146285	0.032	0	1	1.86e-18	0.302	0.018	5.25e-14	0.00136869	0.062	0.005	1
Neat1	0.00148581	7.68e-09	2.34e-06	2.02654	1.47279	2.8911	1.7544	0.38	0.137	0.0661557	2.13e-05	0.581	0.252	0.600462	1.92e-09	0.396	0.105	5.42e-05	0.00148581	0.219	0.065	1
Cd9	0.00177087	1.53e-12	4.14e-05	1.50199	1.14814	2.076	1.23332	0.56	0.296	1	0.00177087	0.613	0.376	1	3.81e-13	0.83	0.469	1.08e-08	3.76e-05	0.812	0.627	1
Cd48	0.0033116	6.04e-08	1.51e-08	2.14837	2.01978	1.81463	1.41809	0.42	0.132	0.000426633	2.74e-05	0.387	0.12	0.773154	2.52e-05	0.358	0.14	0.712978	0.0033116	0.25	0.085	1
Galnt7	0.00485416	4.9e-06	6.97e-05	1.16557	1.67082	1.4948	1.26297	0.6	0.341	1	7.23e-05	0.516	0.229	1	1.22e-06	0.547	0.242	0.034585	0.00485416	0.281	0.117	1
Arhgap24	0.00560316	4.44e-15	1.11e-15	1.77456	1.56749	1.95891	1.70522	0.82	0.33	3.13e-11	7.31e-05	0.71	0.396	1	4.4e-10	0.642	0.268	1.24e-05	0.00560316	0.281	0.122	1
Smim3	0.00641567	2.22e-06	5.54e-07	2.02037	1.63071	0.945089	2.03362	0.3	0.077	0.0156512	0.00641567	0.194	0.062	1	0.00634909	0.17	0.061	1	0.00309594	0.125	0.026	1
Rassf3	0.00652361	4.37e-13	1.09e-13	2.14147	1.88762	1.79334	1.78384	0.66	0.224	3.09e-09	0.00652361	0.387	0.214	1	1.02e-05	0.453	0.191	0.286874	2.43e-05	0.406	0.13	0.686455
Mitf	0.00779267	1.12e-09	1.18e-08	1.40091	0.959351	1.32017	0.709188	0.88	0.736	0.000333313	0.00295148	0.806	0.708	1	2.79e-10	0.906	0.643	7.88e-06	0.00779267	0.562	0.334	1
Lpl	0.010447	7.45e-29	2.46e-18	5.94786	1.97761	5.97278	2.86756	0.22	0.009	6.96e-14	1.37e-06	0.194	0.024	0.0387368	1.86e-29	0.472	0.028	5.26e-25	0.010447	0.125	0.034	1
Hgf	0.0104726	1.33e-10	3.32e-11	3.83956	3.04023	2.5348	5.61914	0.18	0.015	9.38e-07	0.00457399	0.097	0.018	1	0.0104726	0.075	0.018	1	3.52e-07	0.094	0.003	0.00995572
Plekhh2	0.0113622	0.000179652	4.49e-05	1.46496	1.3403	1.52886	2.42093	0.28	0.09	1	0.0107525	0.226	0.087	1	0.0113622	0.113	0.036	1	0.00163121	0.094	0.013	1
Ccl4	0.0121077	7.46e-16	0.0121077	2.88105	5.92031	10.9804	6.10117	0.04	0.006	1	2.08e-05	0.065	0.002	0.586295	1.87e-16	0.17	0	5.27e-12	0.000118997	0.062	0.003	1
Capg	0.0127433	9.24e-08	0.0127433	1.58213	3.36971	3.40059	4.28985	0.08	0.021	1	8.17e-05	0.097	0.009	1	2.31e-08	0.17	0.018	0.000652793	0.000118997	0.062	0.003	1
Fgf2	0.017495	2.28e-11	5.69e-12	3.61026	3.55001	3.89496	2.48295	0.18	0.013	1.61e-07	7.68e-08	0.194	0.02	0.00216964	3.67e-09	0.17	0.015	0.00010375	0.017495	0.062	0.01	1
H2-D1	0.0177691	5.05e-05	0.0177691	0.746573	1.82341	1.10237	1.68247	0.22	0.102	1	0.00113741	0.226	0.065	1	1.26e-05	0.585	0.283	0.356837	0.000214028	0.469	0.223	1
Rbpj	0.0179988	2.26e-05	5.64e-06	1.64353	1.82181	1.28837	1.47707	0.58	0.313	0.159325	0.000584607	0.516	0.261	1	0.00250447	0.34	0.176	1	0.0179988	0.156	0.052	1
Ctsb	0.0186047	1.61e-09	0.0186047	0.794553	1.13514	1.47993	1.20714	0.54	0.418	1	0.0156365	0.548	0.347	1	4.03e-10	0.849	0.64	1.14e-05	0.000318298	0.719	0.552	1
Fgf13	0.0192344	1.96e-12	4.91e-13	2.13768	2.33694	2.1422	1.12269	0.9	0.544	1.39e-08	1.08e-05	0.71	0.405	0.304055	6.69e-11	0.83	0.518	1.89e-06	0.0192344	0.5	0.332	1
Cdk14	0.0200658	4.54e-05	1.14e-05	1.4219	1.13174	1.26355	0.947527	0.86	0.61	0.320861	0.0200658	0.71	0.488	1	4.97e-05	0.755	0.526	1	0.0199658	0.406	0.241	1
Plekhm2	0.0215662	2.63e-07	6.57e-08	1.54777	1.52615	1.57296	1.16619	0.64	0.307	0.00185463	2.24e-05	0.613	0.278	0.633908	1.83e-06	0.472	0.189	0.051573	0.0215662	0.25	0.119	1
Cacna1a	0.0223211	2.16e-13	5.49e-10	1.70877	1.63748	2.29779	1.83537	0.74	0.42	1.55e-05	0.00053738	0.581	0.336	1	5.4e-14	0.642	0.207	1.52e-09	0.0223211	0.25	0.119	1
Kcnj2	0.0229571	5.25e-17	3.28e-13	2.41409	1.70437	3.49563	3.6781	0.4	0.072	9.27e-09	0.0229571	0.129	0.04	1	1.31e-17	0.453	0.069	3.7e-13	3.67e-07	0.156	0.013	0.0103717
Rai14	0.0241355	3.2e-23	3.85e-17	3.22448	4.83095	3.84515	4.27177	0.4	0.055	1.09e-12	8e-24	0.419	0.022	2.26e-19	3.94e-19	0.302	0.015	1.11e-14	0.0241355	0.031	0.003	1
Dna2	0.0241355	5.08e-07	1.27e-07	2.6886	4.21903	3.24752	4.23458	0.14	0.015	0.00358439	2.38e-06	0.129	0.011	0.0672407	0.000205739	0.075	0.008	1	0.0241355	0.031	0.003	1
Arhgap10	0.0241355	1.55e-06	0.0166258	1.43691	1.80212	4.29566	3.65509	0.2	0.092	1	0.00116211	0.226	0.067	1	3.86e-07	0.132	0.013	0.0109132	0.0241355	0.031	0.003	1
Flt1	0.0249469	1.44e-23	3.6e-24	5.75367	2.7501	4.92652	2.8362	0.26	0.008	1.02e-19	2.61e-06	0.161	0.018	0.0737609	1.54e-16	0.264	0.015	4.35e-12	0.0249469	0.031	0.003	1
Amz1	0.0267442	0.0102298	0.0223341	0.882705	1.44411	1.13294	1.24603	0.28	0.153	1	0.00534053	0.29	0.12	1	0.00256731	0.245	0.102	1	0.0267442	0.156	0.054	1
Prkg1	0.0277678	3.27e-06	0.00874502	1.34062	1.40302	2.05809	1.62255	0.62	0.488	1	0.0169555	0.484	0.303	1	8.17e-07	0.509	0.219	0.023084	0.0277678	0.219	0.098	1
Slc15a3	0.0294467	0.00247195	0.0294467	1.19309	1.16471	1.84878	1.99133	0.26	0.143	1	0.0121457	0.258	0.105	1	0.00061856	0.283	0.117	1	0.000654343	0.219	0.06	1
Tnf	0.0302695	0.000676597	0.0302695	2.88289	3.0842	4.3155	3.28114	0.04	0.008	1	0.00211422	0.097	0.016	1	0.000169192	0.094	0.013	1	0.000402527	0.094	0.01	1
Cers6	0.0345233	2.75e-10	6.87e-11	1.51374	1.6579	1.67932	1.1565	0.76	0.335	1.94e-06	0.000187208	0.516	0.249	1	1.54e-08	0.585	0.245	0.000435027	0.0345233	0.188	0.078	1
Plaur	0.0369733	3.55e-09	0.00346959	1.81964	2.98693	3.67736	2.32846	0.1	0.024	1	8.07e-07	0.194	0.024	0.0227975	8.87e-10	0.17	0.013	2.51e-05	0.0369733	0.062	0.013	1
Cd300lf	0.0423549	8.3e-05	0.0423549	1.73897	5.39207	3.57226	4.60923	0.06	0.017	1	2.08e-05	0.065	0.002	0.586295	0.000863122	0.057	0.005	1	0.000118997	0.062	0.003	1
Gm15155	0.0449845	8.58e-05	2.15e-05	2.25698	1.45797	2.84101	3.09673	0.28	0.09	0.606034	0.0449845	0.161	0.065	1	0.000130249	0.132	0.026	1	0.0061951	0.062	0.008	1
Ell2	0.0495427	1.04e-05	2.6e-06	1.90625	1.62221	2.82434	1.57592	0.36	0.115	0.0735179	0.00354019	0.226	0.076	1	6.15e-05	0.226	0.069	1	0.0495427	0.094	0.028	1

### Sheet: cluster6.marker_snRNA_hom_DOWN
	max_pval	minimump_p_val	Allen_p_val	Allen_avg_log2FC	Hahn_avg_log2FC	Ogrodnik_avg_log2FC	Zhang_avg_log2FC	Allen_pct.1	Allen_pct.2	Allen_p_val_adj	Hahn_p_val	Hahn_pct.1	Hahn_pct.2	Hahn_p_val_adj	Ogrodnik_p_val	Ogrodnik_pct.1	Ogrodnik_pct.2	Ogrodnik_p_val_adj	Zhang_p_val	Zhang_pct.1	Zhang_pct.2	Zhang_p_val_adj
Selplg	6.44e-05	1.08e-10	2.94e-09	-1.14563	-1.09584	-1.26271	-0.794272	0.68	0.91	8.29e-05	2.77e-05	0.452	0.822	0.782046	2.7e-11	0.679	0.941	7.63e-07	6.44e-05	0.656	0.889	1
Csmd3	0.000123952	2.17e-12	0.000123952	-0.775407	-1.27654	-1.35307	-0.87633	0.92	0.945	1	1.43e-07	0.806	0.973	0.00404823	5.42e-13	0.811	0.964	1.53e-08	3.67e-05	0.75	0.933	1
Nav3	0.000392236	3.92e-07	7.51e-07	-0.68963	-0.846889	-0.796814	-0.752356	0.94	0.987	0.0212036	6.61e-05	0.806	0.967	1	9.79e-08	0.906	0.967	0.00276534	0.000392236	0.656	0.904	1
Elmo1	0.00254212	2.02e-10	5.04e-11	-0.712029	-0.681962	-0.971988	-0.596335	1	0.998	1.42e-06	8.96e-06	0.935	0.991	0.25316	5.38e-11	0.925	0.98	1.52e-06	0.00254212	0.844	0.917	1
Srgap2	0.00432715	1.88e-08	7.41e-06	-0.498961	-0.599792	-0.852026	-0.622606	1	0.996	0.20928	0.000144987	1	0.991	1	4.7e-09	0.906	0.98	0.000132832	0.00432715	0.75	0.917	1
Adap2	0.0044999	0.000929086	0.00199304	-0.569443	-0.974451	-0.643405	-1.06452	0.82	0.881	1	0.000232353	0.581	0.86	1	0.0044999	0.566	0.74	1	0.00288472	0.25	0.56	1
Cdh23	0.00623185	0.000115417	2.89e-05	-1.58662	-1.19031	-2.32112	-1.16672	0.28	0.554	0.815023	0.00174404	0.419	0.657	1	0.00040106	0.113	0.342	1	0.00623185	0.281	0.505	1
Nos1ap	0.0064662	0.000111694	0.00260888	-1.00457	-2.09191	-1.68475	-2.39841	0.42	0.574	1	0.00112963	0.194	0.463	1	2.79e-05	0.245	0.513	0.788732	0.0064662	0.062	0.288	1
Dock4	0.00659657	0.000153246	0.00095687	-0.377846	-0.550135	-0.558834	-0.548666	0.98	0.991	1	0.000377731	0.968	0.991	1	3.83e-05	0.887	0.969	1	0.00659657	0.719	0.881	1
Plxna4	0.00855647	2.68e-06	6.71e-07	-1.03795	-0.981358	-1.01323	-1.40055	0.56	0.847	0.0189551	0.000558353	0.484	0.764	1	0.000134934	0.453	0.684	1	0.00855647	0.219	0.446	1
Pde3b	0.012763	6.5e-07	1.63e-07	-0.804705	-0.882099	-0.985155	-0.673996	0.9	0.972	0.00459014	3.39e-05	0.774	0.938	0.956821	1.97e-07	0.717	0.88	0.00555136	0.012763	0.562	0.723	1
Cx3cr1	0.0131544	1.37e-05	0.000187627	-0.592214	-0.764223	-0.834883	-0.498818	0.9	0.895	1	0.00342748	0.677	0.84	1	3.43e-06	0.792	0.929	0.0967716	0.0131544	0.75	0.891	1
Numb	0.014295	5.55e-09	2.5e-07	-0.739465	-1.34891	-1.07145	-0.767479	0.9	0.976	0.00704974	4.13e-08	0.645	0.938	0.00116669	1.39e-09	0.774	0.913	3.92e-05	0.014295	0.625	0.749	1
Pde4d	0.0167046	0.00495242	0.00124041	-0.723733	-1.50907	-0.799023	-1.59103	0.62	0.793	1	0.00675929	0.29	0.51	1	0.0133589	0.604	0.671	1	0.0167046	0.125	0.329	1
Csf1r	0.0182765	2.22e-09	9.44e-05	-0.658683	-0.605288	-0.99302	-0.723882	0.8	0.928	1	0.0182765	0.742	0.824	1	5.54e-10	0.755	0.962	1.57e-05	0.00155522	0.781	0.883	1
Nav2	0.0188928	2.07e-10	2.88e-09	-0.833598	-0.753275	-1.11829	-0.468347	0.94	0.998	8.14e-05	3.33e-07	1	0.991	0.00941822	5.18e-11	0.811	0.959	1.46e-06	0.0188928	0.875	0.935	1
Mycbp2	0.0201459	0.0029728	0.00074403	-0.486223	-0.43885	-0.44633	-0.977192	0.9	0.927	1	0.0108994	0.871	0.895	1	0.0201459	0.698	0.77	1	0.00800758	0.375	0.585	1
Siglech	0.0254185	2.26e-11	5.66e-12	-1.39837	-1.24574	-1.54166	-0.864251	0.44	0.915	1.6e-07	7.96e-07	0.452	0.846	0.0224889	5.89e-12	0.509	0.867	1.66e-07	0.0254185	0.5	0.661	1
Dock10	0.0264225	0.000133953	3.35e-05	-0.638602	-0.665833	-0.747319	-0.712542	0.84	0.957	0.94592	0.00307689	0.742	0.902	1	5.02e-05	0.679	0.87	1	0.0264225	0.5	0.655	1
Ssh2	0.0281476	0.000266094	0.0120345	-0.271344	-0.431322	-0.616939	-0.628461	0.94	0.977	1	0.0281476	0.839	0.944	1	6.65e-05	0.83	0.939	1	0.00571526	0.531	0.811	1
4933406I18Rik	0.0284631	3.83e-08	9.57e-09	-1.15001	-0.723691	-1.19802	-0.746998	0.7	0.917	0.00027035	0.00334523	0.645	0.835	1	1.9e-07	0.509	0.809	0.00537897	0.0284631	0.5	0.679	1
Myo18b	0.0307679	0.00269951	0.000675562	-2.9922	-2.32954	-1.79362	-5.06536	0.04	0.252	1	0.0127962	0.032	0.229	1	0.00577515	0.075	0.245	1	0.0307679	0	0.13	1
Tanc2	0.0308132	7.7e-07	5.65e-07	-0.505871	-0.295249	-0.685554	-0.444746	0.98	1	0.0159569	0.0308132	0.968	0.998	1	1.92e-07	0.943	0.969	0.00543681	0.00727665	0.906	0.956	1
Pld1	0.0311016	5.51e-06	0.00016117	-0.899781	-0.811936	-1.87087	-2.65154	0.52	0.74	1	0.0311016	0.516	0.61	1	1.38e-06	0.245	0.574	0.0389201	0.00189316	0.062	0.326	1
Slc2a5	0.038709	0.000176696	0.00064912	-2.202	-0.921002	-2.1124	-2.15506	0.06	0.286	1	0.038709	0.097	0.29	1	4.42e-05	0.113	0.401	1	0.00861533	0.062	0.275	1
Col27a1	0.0440743	6.6e-05	1.65e-05	-1.4845	-0.860739	-0.796175	-2.7847	0.24	0.55	0.466397	0.0440743	0.355	0.512	1	0.0304266	0.245	0.411	1	0.0147522	0.031	0.212	1
Zfhx3	0.0453375	9.5e-14	1.6e-08	-0.59095	-0.58748	-1.25656	-0.387898	1	0.991	0.0004529	0.000234131	0.968	0.982	1	2.38e-14	0.83	0.967	6.71e-10	0.0453375	0.812	0.86	1
Itga9	0.0474669	0.000338611	0.000229452	-0.890047	-0.852853	-1.73619	-1.10935	0.5	0.725	1	0.0197394	0.355	0.57	1	8.47e-05	0.208	0.474	1	0.0474669	0.094	0.256	1
Nfia	0.048313	0.0114796	0.00288235	-0.5968	-0.552242	-0.442853	-0.984419	0.82	0.891	1	0.048313	0.645	0.771	1	0.0320034	0.566	0.765	1	0.0342517	0.312	0.49	1
